# Realism and resolution: How AI-predicted protein structures differ from experimental structures

**DOI:** 10.64898/2026.11.06.764824

**Authors:** Rob van der Kant, Javier Delgado Blanco, Luis Serrano, Joost Schymkowitz, Frederic Rousseau

**Affiliations:** Switch Laboratory, VIB Center for Neuroscience Leuven, Herestraat 49, 3000 Leuven, Belgium; Switch Laboratory, Department of Cellular and Molecular Medicine, KU Leuven, Herestraat 49, 3000 Leuven, Belgium; Switch Laboratory, VIB Center for AI and Computational Biology, Leuven, Herestraat 49, 3000 Leuven, Belgium; Centre for Genomic Regulation (CRG), The Barcelona Institute for Science and Technology, Dr. Aiguader 88, 08003 Barcelona, Spain; Universitat Pompeu Fabra (UPF), Barcelona, Spain; ICREA, Pg. Lluis Companys 23, 08010 Barcelona, Spain

## Abstract

Protein structure predictors can recover protein folds with remarkable accuracy, and their models are increasingly used as if they were experimental structures. Yet even for a confidently predicted fold, it remains difficult to judge how faithfully the model reproduces protein geometry. We introduce WhatRes, which assesses a structure from its coordinates on two complementary axes. Apparent resolution estimates the experimental resolution its local geometry most closely resembles. Realism measures how closely that geometry matches experimental structures at the same apparent resolution. Predicted models can score well on apparent resolution while showing systematically less variation in bond lengths and angles than is observed in high-resolution X-ray structures. WhatRes reveals this over-idealisation even in high-confidence models.
