## Supplementary material for "Realism and resolution: How AI-predicted protein structures differ from experimental structures": WhatRes Suppl Table 1 Parameters

### Sheet: Realism parameters
Family	Descriptor	Summary	ρ(apparent res.)	Cohen's d (AI−exp)	Logistic weight	Reference
Covalent geometry: bond length	C=O carbonyl bond length	dispersion (SD of per-residue percentile)	-0.54	-0.41	-0.061	Engh & Huber 1991
Covalent geometry: bond length	C=O carbonyl bond length	mean surprise (−log₂ p)	-0.56	-0.47	-0.091	Engh & Huber 1991
Covalent geometry: bond length	C=O carbonyl bond length	outlier fraction (pctile <5 or >95)	-0.43	-0.57	-0.084	Engh & Huber 1991
Covalent geometry: bond length	Cα–C backbone bond length	dispersion (SD of per-residue percentile)	-0.59	-0.34	-0.074	Engh & Huber 1991
Covalent geometry: bond length	Cα–C backbone bond length	mean surprise (−log₂ p)	-0.48	0.43	0.058	Engh & Huber 1991
Covalent geometry: bond length	Cα–C backbone bond length	outlier fraction (pctile <5 or >95)	-0.46	0.07	-0.003	Engh & Huber 1991
Covalent geometry: bond length	Cα–Cβ bond length	dispersion (SD of per-residue percentile)	-0.52	-0.79	-0.159	Engh & Huber 1991
Covalent geometry: bond length	Cα–Cβ bond length	mean surprise (−log₂ p)	-0.46	-0.69	-0.147	Engh & Huber 1991
Covalent geometry: bond length	Cα–Cβ bond length	outlier fraction (pctile <5 or >95)	-0.43	-0.61	-0.104	Engh & Huber 1991
Covalent geometry: bond length	C–N peptide bond length	dispersion (SD of per-residue percentile)	-0.55	1.34	0.27	Engh & Huber 1991
Covalent geometry: bond length	C–N peptide bond length	mean surprise (−log₂ p)	-0.51	1.09	0.186	Engh & Huber 1991
Covalent geometry: bond length	C–N peptide bond length	outlier fraction (pctile <5 or >95)	-0.45	0.98	0.166	Engh & Huber 1991
Covalent geometry: bond length	N–Cα backbone bond length	dispersion (SD of per-residue percentile)	-0.43	-0.31	-0.083	Engh & Huber 1991
Covalent geometry: bond length	N–Cα backbone bond length	mean surprise (−log₂ p)	-0.53	-0.31	-0.046	Engh & Huber 1991
Covalent geometry: bond length	N–Cα backbone bond length	outlier fraction (pctile <5 or >95)	-0.47	-0.59	-0.091	Engh & Huber 1991
Covalent geometry: bond angle	Cα–C–N backbone angle	dispersion (SD of per-residue percentile)	-0.29	-0.25	-0.04	Engh & Huber 1991
Covalent geometry: bond angle	Cα–C–N backbone angle	mean surprise (−log₂ p)	-0.42	-0.19	-0.029	Engh & Huber 1991
Covalent geometry: bond angle	Cα–C–N backbone angle	outlier fraction (pctile <5 or >95)	-0.45	-0.26	-0.048	Engh & Huber 1991
Covalent geometry: bond angle	C–N–Cα backbone angle	dispersion (SD of per-residue percentile)	-0.2	-1.39	-0.192	Engh & Huber 1991
Covalent geometry: bond angle	C–N–Cα backbone angle	mean surprise (−log₂ p)	-0.34	0.28	0.017	Engh & Huber 1991
Covalent geometry: bond angle	C–N–Cα backbone angle	outlier fraction (pctile <5 or >95)	-0.45	0.28	0.013	Engh & Huber 1991
Covalent geometry: bond angle	N–Cα–C backbone angle (τ)	dispersion (SD of per-residue percentile)	-0.35	0.34	0.075	Engh & Huber 1991
Covalent geometry: bond angle	N–Cα–C backbone angle (τ)	mean surprise (−log₂ p)	-0.46	0.16	0.038	Engh & Huber 1991
Covalent geometry: bond angle	N–Cα–C backbone angle (τ)	outlier fraction (pctile <5 or >95)	-0.46	0.08	0.011	Engh & Huber 1991
Backbone dihedral	Backbone φ torsion	dispersion (SD of per-residue percentile)	-0.15	-0.15	0.021	Ramachandran 1963
Backbone dihedral	Backbone φ torsion	mean surprise (−log₂ p)	-0.11	-0.51	-0.052	Ramachandran 1963
Backbone dihedral	Backbone φ torsion	outlier fraction (pctile <5 or >95)	-0.09	-0.6	-0.065	Ramachandran 1963
Backbone dihedral	Backbone ψ torsion	dispersion (SD of per-residue percentile)	-0.03	-0.01	0.035	Ramachandran 1963
Backbone dihedral	Backbone ψ torsion	mean surprise (−log₂ p)	0.2	-0.45	-0.045	Ramachandran 1963
Backbone dihedral	Backbone ψ torsion	outlier fraction (pctile <5 or >95)	0.2	-0.48	-0.037	Ramachandran 1963
Backbone dihedral	Backbone ω (peptide) torsion	dispersion (SD of per-residue percentile)	0.4	-0.3	-0.041	peptide-bond geometry
Backbone dihedral	Backbone ω (peptide) torsion	mean surprise (−log₂ p)	0.4	-0.13	-0.018	peptide-bond geometry
Backbone dihedral	Backbone ω (peptide) torsion	outlier fraction (pctile <5 or >95)	0.35	0.02	0.006	peptide-bond geometry
Side-chain dihedral	Side-chain χ1 torsion	dispersion (SD of per-residue percentile)	0.36	-0.59	-0.087	side-chain rotamers
Side-chain dihedral	Side-chain χ1 torsion	mean surprise (−log₂ p)	0.28	-0.4	-0.063	side-chain rotamers
Side-chain dihedral	Side-chain χ1 torsion	outlier fraction (pctile <5 or >95)	-0.15	0.36	0.078	side-chain rotamers
Side-chain dihedral	Side-chain χ2 torsion	dispersion (SD of per-residue percentile)	-0.16	0.93	0.057	side-chain rotamers
Side-chain dihedral	Side-chain χ2 torsion	mean surprise (−log₂ p)	-0.12	1.12	0.071	side-chain rotamers
Side-chain dihedral	Side-chain χ2 torsion	outlier fraction (pctile <5 or >95)	-0.15	1.32	0.113	side-chain rotamers
Side-chain dihedral	Side-chain χ3 torsion (long side chains)	dispersion (SD of per-residue percentile)	-0.14	1.63	0.122	side-chain rotamers
Side-chain dihedral	Side-chain χ3 torsion (long side chains)	mean surprise (−log₂ p)	-0.11	1.99	0.152	side-chain rotamers
Side-chain dihedral	Side-chain χ3 torsion (long side chains)	outlier fraction (pctile <5 or >95)	0.01	2.35	0.205	side-chain rotamers
Side-chain dihedral	Side-chain χ4 torsion (Arg/Lys)	dispersion (SD of per-residue percentile)	0	1.47	0.113	side-chain rotamers
Side-chain dihedral	Side-chain χ4 torsion (Arg/Lys)	mean surprise (−log₂ p)	0.03	1.72	0.12	side-chain rotamers
Side-chain dihedral	Side-chain χ4 torsion (Arg/Lys)	outlier fraction (pctile <5 or >95)	0.15	1.74	0.143	side-chain rotamers
Side-chain dihedral	χ1 distance to nearest staggered well	dispersion (SD of per-residue percentile)	0.53	-1.28	-0.17	this work (cf. Dunbrack)
Side-chain dihedral	χ1 distance to nearest staggered well	mean surprise (−log₂ p)	0.55	-0.89	-0.105	this work (cf. Dunbrack)
Side-chain dihedral	χ1 distance to nearest staggered well	outlier fraction (pctile <5 or >95)	0.54	-0.91	-0.097	this work (cf. Dunbrack)
Chirality & planarity	Cα improper dihedral (N–Cα–C–Cβ); L/D chirality	dispersion (SD of per-residue percentile)	-0.58	0.17	0.016	Cα chirality
Chirality & planarity	Cα improper dihedral (N–Cα–C–Cβ); L/D chirality	mean surprise (−log₂ p)	-0.57	-0.01	-0.024	Cα chirality
Chirality & planarity	Cα improper dihedral (N–Cα–C–Cβ); L/D chirality	outlier fraction (pctile <5 or >95)	-0.48	-0.1	-0.04	Cα chirality
Chirality & planarity	Cβ deviation from ideal position	dispersion (SD of per-residue percentile)	-0.58	0.25	0.018	Lovell et al. 2003
Chirality & planarity	Cβ deviation from ideal position	mean surprise (−log₂ p)	-0.49	0.2	0.025	Lovell et al. 2003
Chirality & planarity	Cβ deviation from ideal position	outlier fraction (pctile <5 or >95)	-0.45	0.12	0.009	Lovell et al. 2003
Chirality & planarity	Peptide-bond planarity (|ω| from 0/180°)	dispersion (SD of per-residue percentile)	-0.32	-0.13	-0.007	peptide planarity
Chirality & planarity	Peptide-bond planarity (|ω| from 0/180°)	mean surprise (−log₂ p)	-0.29	0.18	0.021	peptide planarity
Chirality & planarity	Peptide-bond planarity (|ω| from 0/180°)	outlier fraction (pctile <5 or >95)	-0.27	0.2	0.028	peptide planarity
Backbone conformation (CaBLAM)	CaBLAM Cα virtual angle	dispersion (SD of per-residue percentile)	-0.02	0.14	0.041	Prisant et al. 2020
Backbone conformation (CaBLAM)	CaBLAM Cα virtual angle	mean surprise (−log₂ p)	0.08	-0.39	-0.05	Prisant et al. 2020
Backbone conformation (CaBLAM)	CaBLAM Cα virtual angle	outlier fraction (pctile <5 or >95)	0.05	-0.53	-0.059	Prisant et al. 2020
Backbone conformation (CaBLAM)	CaBLAM μ_in Cα virtual dihedral	dispersion (SD of per-residue percentile)	-0.14	0.07	0.02	Prisant et al. 2020
Backbone conformation (CaBLAM)	CaBLAM μ_in Cα virtual dihedral	mean surprise (−log₂ p)	-0.14	-0.06	-0.01	Prisant et al. 2020
Backbone conformation (CaBLAM)	CaBLAM μ_in Cα virtual dihedral	outlier fraction (pctile <5 or >95)	-0.13	-0.19	-0.038	Prisant et al. 2020
Backbone conformation (CaBLAM)	CaBLAM μ_out Cα virtual dihedral	dispersion (SD of per-residue percentile)	-0.15	0.09	0.021	Prisant et al. 2020
Backbone conformation (CaBLAM)	CaBLAM μ_out Cα virtual dihedral	mean surprise (−log₂ p)	-0.16	-0.04	-0.011	Prisant et al. 2020
Backbone conformation (CaBLAM)	CaBLAM μ_out Cα virtual dihedral	outlier fraction (pctile <5 or >95)	-0.14	-0.16	-0.04	Prisant et al. 2020
Backbone conformation (CaBLAM)	CaBLAM ν carbonyl-O virtual dihedral	dispersion (SD of per-residue percentile)	-0.16	-0.01	0.018	Prisant et al. 2020
Backbone conformation (CaBLAM)	CaBLAM ν carbonyl-O virtual dihedral	mean surprise (−log₂ p)	-0.15	-0.05	-0.002	Prisant et al. 2020
Backbone conformation (CaBLAM)	CaBLAM ν carbonyl-O virtual dihedral	outlier fraction (pctile <5 or >95)	-0.11	-0.22	-0.035	Prisant et al. 2020
Clashes & packing	All-atom clashscore (MolProbity-style)	dispersion (SD of per-residue percentile)	0.56	1.05	0.181	Word 1999; Chen 2010
Clashes & packing	All-atom clashscore (MolProbity-style)	mean surprise (−log₂ p)	-0.41	-0.05	-0.001	Word 1999; Chen 2010
Clashes & packing	All-atom clashscore (MolProbity-style)	outlier fraction (pctile <5 or >95)	-0.28	-0.21	-0.022	Word 1999; Chen 2010
